# LINE elements are a reservoir of regulatory potential in mammalian genomes

**DOI:** 10.1101/2020.05.31.126169

**Authors:** Maša Roller, Ericca Stamper, Diego Villar, Osagie Izuogu, Fergal Martin, Aisling Redmond, Raghavendra Ramachanderan, Louise Harewood, Duncan T. Odom, Paul Flicek

## Abstract

To investigate the mechanisms driving regulatory evolution across tissues, we experimentally mapped promoters, enhancers, and gene expression in liver, brain, muscle, and testis from ten diverse mammals. The regulatory landscape around genes included both tissue-shared and tissue-specific regulatory regions, where tissue-specific promoters and enhancers evolved most rapidly. Genomic regions switching between promoters and enhancers were more common across species, and less common across tissues within a single species. Long Interspersed Nuclear Elements (LINEs) played recurrent evolutionary roles: LINE L1s were associated with tissue-specific regulatory regions, whereas more ancient LINE L2s were associated with tissue-shared regulatory regions and with those switching between promoter and enhancer signatures across species. Our analyses of the tissue-specificity and evolutionary stability among promoters and enhancers reveal how specific LINE families have helped shape the dynamic mammalian regulome.

**HIGHLIGHTS:**

- Tissue-specific regulatory regions evolve faster than tissue-shared
- Switching promoter and enhancer regulatory roles is frequent in evolution
- LINE L1s contribute to the evolution of tissue-specific regulatory regions
- LINE L2s are associated with broad tissue activity and dynamic regulatory signatures
