## Supplemental Table 2 for "LINE elements are a reservoir of regulatory potential in mammalian genomes"

### Sheet: Sheet1
Species	Individual	Tissue	Age	Sex	Developmental Stage	Replicate number	H3K4me3 ChIP Library ID	H3K4me1 ChIP Library ID	H3K27ac ChIP Library ID	Input Library ID	RNA-seq Library ID
Cat	Cat1	Brain	1.5 years	Female	Adult	4	do17673	do17714	do17650	do17697	NA
Cat	Cat2	Liver	1.5 years	Female	Adult	4	do14602	do14577	do14627	do14646	NA
Cat	Cat2	Muscle	1.5 years	Female	Adult	4	do14622	do14611	do14597	do14651	NA
Cat	Cat3	Liver	1 year	Male	Adult	1	do17710	do17654	do17671	do17693	do22640
Cat	Cat3	Muscle	1 year	Male	Adult	1	do17099	do17074	do17029	do17051	do22626
Cat	Cat3	Testis	1 year	Male	Adult	4	do17395	do17369	do17332	do17352	NA
Cat	Cat4	Brain	1 year	Male	Adult	1	do17145	do17158	do17121	do17183	do22629
Cat	Cat4	Liver	1 year	Male	Adult	2	do17081	do17053	do17022	do17071	do22632
Cat	Cat4	Muscle	1 year	Male	Adult	2	do17356	do18036	do17365	do17328	do22638
Cat	Cat4	Testis	1 year	Male	Adult	1	do17126	do17170	do17200	do17143	do22637
Cat	Cat5	Brain	2.5 years	Male	Adult	2	do17381	do17333	do17358	do17315	do22677
Cat	Cat5	Muscle	2.5 years	Male	Adult	3	do17640	do17682	do17668	do17720	do22689
Cat	Cat5	Testis	2.5 years	Male	Adult	2	do17024	do17042	do17076	do17097	do22630
Cat	Cat6	Brain	1 year	Male	Adult	3	do17047	do17095	do17058	do17027	do22605
Cat	Cat6	Liver	1 year	Male	Adult	3	do17163	do17110	do17180	do17137	do22631
Cat	Cat6	Testis	1 year	Male	Adult	3	do17386	do17354	do17372	do17317	do22639
Dog	Dog5	Liver	2.5 years	Male	Adult	1	do17397	do17341	do17324	do17376	do22671
Dog	Dog5	Muscle	2.5 years	Male	Adult	1	do17647	do17725	do17694	do17675	do22643
Dog	Dog5	Testis	2.5 years	Male	Adult	1	do17392	do17327	do17345	do17364	NA
Dog	Dog6	Brain	1 year	Male	Adult	1	do17046	do17100	do17056	do17026	do22652
Dog	Dog6	Liver	1 year	Male	Adult	2	do17188	do17120	do17169	do17155	do22687
Dog	Dog6	Testis	1 year	Male	Adult	1	NA	NA	NA	NA	do26151
Dog	Dog7	Brain	1 year	Male	Adult	2	do16047	do16023	do16063	do16000	do22682
Dog	Dog7	Muscle	1 year	Male	Adult	2	do15942	do15912	do15961	do15896	do22633
Dog	Dog7	Testis	1 year	Male	Adult	2	do17144	do17122	do17185	do17159	do22668
Dog	Dog8	Brain	1 year	Male	Adult	3	do15923	do15914	do15957	do15886	do22684
Dog	Dog8	Liver	1 year	Male	Adult	3	do14558	do14512	do14502	do14529	do22650
Dog	Dog8	Muscle	1 year	Male	Adult	3	do15513	do14652	do15494	do15472	do26173
Dog	Dog8	Testis	1 year	Male	Adult	3	do14610	do14620	do14643	do14594	do22670
Horse	Horse1	Brain	2 years	Male	Adult	1	do15901	do15943	do15881	do15964	do26420
Horse	Horse1	Liver	2 years	Male	Adult	1	do15551	do15478	do15523	do15498	do22686
Horse	Horse1	Testis	2 years	Male	Adult	1	do14492	do14549	do14514	do14571	do22679
Horse	Horse2	Muscle	2 years	Male	Adult	1	do15887	do15954	do15926	do15907	do26155
Horse	Horse2	Testis	2 years	Male	Adult	2	NA	do17778	do16009	do16073	do22660
Horse	Horse3	Brain	2.5 years	Male	Adult	2	do17061	do17012	do17031	do17091	do26415
Horse	Horse3	Liver	2.5 years	Male	Adult	2	do17678	do17716	do17637	do17665	do22665
Horse	Horse3	Muscle	2.5 years	Male	Adult	2	do17334	do17313	do17357	do17382	do22691
Horse	Horse3	Testis	2.5 years	Male	Adult	2	do17075	NA	NA	NA	NA
Horse	Horse3	Testis	2.5 years	Male	Adult	3	do17360	do17389	do17340	do17322	do22609
Horse	Horse4	Brain	2.5 years	Male	Adult	3	do17142	do17132	do17191	do17171	do26413
Horse	Horse4	Liver	2.5 years	Male	Adult	3	do17201	do17147	do17129	do17168	do22647
Horse	Horse4	Muscle	2.5 years	Male	Adult	3	do17052	do17089	do17073	do17028	do22676
Macaque	Dean	Brain (cortex and cerebellum)	19 years	Male	Adult	1	do17114	do17134	do17175	do17187	do26418
Macaque	Dean	Liver	19 years	Male	Adult	1	do15519	do15474	do15495	do15540	do26171
Macaque	Dean	Muscle	19 years	Male	Adult	1	do14575	do17772	do14499	do14536	do26165
Macaque	Dean	Testis	19 years	Male	Adult	1	do17193	do17111	do17157	do17138	do26161
Macaque	Don	Brain (cerebellum, frontal cortex, visual cortex, and hippocampus)	21 years	Male	Adult	2	do17666	do17718	do17695	do17638	NA
Macaque	Jeremy	Brain (cerebellum, frontal cortex, visual cortex, and hippocampus)	16 years	Male	Adult	2	NA	NA	NA	NA	do26426
Macaque	Jeremy	Muscle	16 years	Male	Adult	2	do17377	do18035	do17393	do17355	do22674
Macaque	Jeremy	Testis	16 years	Male	Adult	2	do17705	do17676	do17681	do17653	do26157
Macaque	Seede	Liver	5 years	Male	Adult	2	do14527	do14538	do14493	do14570	do22656
Macaque	Simo	Brain (whole brain except cerebellum, brainstem, and sensorimotor)	9 years	Male	Adult	3	do15985	do16065	do16048	do16029	do26423
Macaque	Simo	Liver	9 years	Male	Adult	3	do15552	do15516	do15512	do15489	do26414
Macaque	Simo	Muscle	9 years	Male	Adult	3	do17050	do17771	do17023	do17077	do26174
Macaque	Simo	Testis	9 years	Male	Adult	3	do17016	do17035	do17083	do17068	do22664
Marmoset	Marmo04	Liver	unknown	Male	Adult	1	do17017	do17057	do17036	do17084	do22685
Marmoset	Marmo04	Testis	unknown	Male	Adult	1	do15503	do15514	do15541	do15486	do22653
Marmoset	Marmo05	Liver	unknown	Male	Adult	2	NA	NA	NA	NA	do22680
Marmoset	Marmo05	Muscle	unknown	Male	Adult	1	do17664	do17715	do17690	do17645	do22678
Marmoset	Marmo06	Liver	unknown	Male	Adult	2	do15938	do15919	do15955	do15900	NA
Marmoset	Marmo06	Testis	unknown	Male	Adult	2	do15934	do15892	do15963	do15916	do22636
Marmoset	Marmo09	Brain	9.5 years	Female	Adult	1	do17019	do17093	do17063	do17038	NA
Marmoset	Marmo09	Liver	9.5 years	Female	Adult	3	do14500	do14520	do14555	do14560	do22645
Marmoset	Marmo10	Brain	18.5 years	Male	Adult	1	NA	NA	NA	NA	do26152
Marmoset	Marmo10	Muscle	18.5 years	Male	Adult	2	do15553	do15492	do15510	do15525	do26154
Marmoset	Marmo10	Testis	18.5 years	Male	Adult	3	do17059	do17087	do17015	do17033	do22672
Marmoset	Marmo11	Brain	1.5 years	Male	Adult	2	do17371	do17318	do17353	do17384	do22615
Marmoset	Marmo11	Muscle	1.5 years	Male	Adult	3	do17387	do17331	do17348	do17373	do22613
Marmoset	Marmo13	Brain	1.5 years	Female	Adult	3	do17367	do17396	do17335	do17316	do26150
Mouse	6833	Liver	9 weeks	Male	Adult	1	do14551	do14572	do14522	do14490	do22673
Mouse	6834	Liver	9 weeks	Male	Adult	2	do14642	do14630	do14583	do14607	do26164
Mouse	6834	Muscle	9 weeks	Male	Adult	4	do14515	do14556	do14535	do14503	NA
Mouse	17/0475	Brain	14 weeks	Female	Adult	4	do17691	do17717	do17662	do17642	NA
Mouse	17/3500	Liver	9 weeks	Male	Adult	4	do14537	do14509	do14559	do14505	NA
Mouse	17/3504	Brain	9 weeks	Male	Adult	1	do17133	do17153	do17194	do17172	do26178
Mouse	17/3504	Testis	9 weeks	Male	Adult	4	do16026	do16039	do16003	do16061	NA
Mouse	17/3505	Brain	9 weeks	Male	Adult	2	do17085	do17044	do17013	do17060	do22662
Mouse	17/3505	Testis	9 weeks	Male	Adult	1	do17048	do17079	do17010	do17064	do22603
Mouse	17/3506	Brain	9 weeks	Male	Adult	3	do14628	do14650	do14616	do14590	do22623
Mouse	17/3507	Liver	9 weeks	Male	Adult	3	do15990	do16016	do16031	do16055	do26179
Mouse	17/3507	Testis	9 weeks	Male	Adult	2	do17135	do17115	do17189	do17174	do22648
Mouse	17/3511	Muscle	9 weeks	Male	Adult	1	do15511	do15528	do15539	do15477	do22610
Mouse	17/3511	Testis	9 weeks	Male	Adult	3	do17148	do17182	do17119	do17162	do26177
Mouse	17/3513	Muscle	9 weeks	Male	Adult	2	do17014	do17034	do17088	do17066	do26180
Mouse	17/3515	Muscle	9 weeks	Male	Adult	3	NA	NA	NA	NA	do26149
Mouse	17/3517	Muscle	9 weeks	Male	Adult	3	do17150	do17198	do17177	do17130	NA
Opossum	Opo14	Brain	1 year	Male	Adult	3	NA	NA	NA	NA	do26425
Opossum	Opo14	Muscle	1 year	Male	Adult	1	do14518	do14565	do14483	do14541	do22663
Opossum	Opo14	Testis	1 year	Male	Adult	1	do17118	do17176	do17136	do17192	do22606
Opossum	Opo15	Liver	1 year	Male	Adult	1	do15905	do15884	do15931	do15947	do22622
Opossum	Opo15	Muscle	1 year	Male	Adult	2	do14511	do14501	do14576	do14531	do22646
Opossum	Opo17	Brain	1 year	Male	Adult	1	do17181	do17131	do17152	do17164	do26416
Opossum	Opo17	Liver	1 year	Male	Adult	2	do16058	do16022	do15993	do16033	do22624
Opossum	Opo17	Muscle	1 year	Male	Adult	3	do15897	do17043	do15921	do15945	do26156
Opossum	Opo17	Testis	1 year	Male	Adult	2	do15991	do16042	do16069	do16018	do22597
Opossum	Opo23	Liver	1 year	Male	Adult	3	do17124	do17179	do17146	do17166	do22655
Opossum	Opo23	Testis	1 year	Male	Adult	3	do15533	do15508	do15545	do15487	do22600
Opossum	Opo24	Brain	1 year	Male	Adult	2	do17032	do17021	do17069	do17092	do26428
Opossum	Opo25	Brain	1 year	Male	Adult	3	do17030	do17067	do17011	do17101	NA
Pig	Pig4	Brain	2 years	Male	Adult	1	do16010	do16067	do15987	do16035	do26424
Pig	Pig4	Liver	2 years	Male	Adult	1	do17082	do17045	do17070	do17018	do22627
Pig	Pig4	Muscle	2 years	Male	Adult	1	do17342	do16028	do16006	do16050	do26160
Pig	Pig4	Testis	2 years	Male	Adult	1	do17683	do17713	do17659	do17646	do22661
Pig	Pig5	Brain	2 years	Male	Adult	2	do14568	do14526	do14489	do14530	do26431
Pig	Pig5	Liver	2 years	Male	Adult	2	do14618	do14655	do14589	do14604	do22620
Pig	Pig5	Muscle	2 years	Male	Adult	2	do15946	do15894	do15928	do15904	do22675
Pig	Pig5	Testis	2 years	Male	Adult	2	do14579	do14603	do14640	do14629	do22602
Pig	Pig6	Brain	2 years	Male	Adult	3	do15490	do15506	do15534	do15547	do22616
Pig	Pig6	Liver	2 years	Male	Adult	3	do16038	do16004	do16070	do16025	do22644
Pig	Pig6	Muscle	2 years	Male	Adult	3	do17113	do17161	do17139	do17156	do22641
Pig	Pig6	Testis	2 years	Male	Adult	3	do14539	do14561	do14506	do14517	do26421
Rabbit	Rabbit4	Brain	1 year	Male	Adult	1	do15501	do15532	do15473	do15544	do26166
Rabbit	Rabbit4	Liver	1 year	Male	Adult	1	do15522	do15509	do15546	do15476	do22621
Rabbit	Rabbit4	Testis	1 year	Male	Adult	1	do14544	NA	do14564	do14491	do22683
Rabbit	Rabbit5	Liver	1 year	Male	Adult	2	do14546	do14510	do14487	do14562	do22657
Rabbit	Rabbit5	Testis	1 year	Male	Adult	2	do15909	NA	do15890	do15944	do22681
Rabbit	Rabbit6	Liver	5 months	Male	Adult	3	do17020	do17096	do17055	do17039	do22654
Rabbit	Rabbit6	Muscle	5 months	Male	Adult	1	do14593	do18200	do14634	do14654	do22669
Rabbit	Rabbit7	Brain	6 months	Male	Adult	2	do15997	do16041	do16021	do16066	do22666
Rabbit	Rabbit7	Muscle	6 months	Male	Adult	2	do17178	do17112	do17199	do17184	do22688
Rabbit	Rabbit7	Testis	6 months	Male	Adult	3	do15949	do17774	do15939	do15895	do22690
Rabbit	Rabbit8	Muscle	6 months	Male	Adult	3	do15960	do15924	do15906	do15893	do22692
Rabbit	Rabbit8	Testis	6 months	Male	Adult	1	NA	do18201	NA	NA	NA
Rabbit	Rabbit9	Brain	5 months	Male	Adult	3	do17320	do17388	do17337	do17368	do22607
Rabbit	Rabbit9	Testis	5 months	Male	Adult	2	NA	do18202	NA	NA	NA
Rat	Rat11	Liver	10 weeks	Male	Adult	1	do14573	do14495	do14525	do14545	do22617
Rat	Rat12	Testis	10 weeks	Male	Adult	1	do14504	do14519	do14543	do14557	do22604
Rat	Rat13	Liver	10 weeks	Male	Adult	2	do15483	do15497	do15550	do15526	do26159
Rat	Rat14	Brain	10 weeks	Male	Adult	1	do15992	do16059	do16015	do16032	do22658
Rat	Rat14	Liver	10 weeks	Male	Adult	3	do14528	do14567	do14485	do14540	do26419
Rat	Rat14	Muscle	10 weeks	Male	Adult	1	do15999	do16040	do16013	do16057	do22599
Rat	Rat14	Testis	10 weeks	Male	Adult	2	do17173	do17125	do17140	do17186	do22659
Rat	Rat15	Brain	10 weeks	Male	Adult	2	do17037	do17008	do17094	do17054	do22611
Rat	Rat15	Muscle	10 weeks	Male	Adult	2	do16024	do15994	do16062	do16043	do26158
Rat	Rat15	Testis	10 weeks	Male	Adult	3	do14648	do14617	do14587	do14636	do22598
Rat	Rat16	Brain	10 weeks	Male	Adult	3	do17190	do17127	do17154	do17167	do22608
Rat	Rat16	Muscle	10 weeks	Male	Adult	3	do15941	do15918	do15952	do15899	do22601
