## Supplemental Table 4 for "LINE elements are a reservoir of regulatory potential in mammalian genomes"

### Sheet: Sheet1
Unique ID	Tissue	Species	Individual	Seuqnced Reads (Number of Pairs)	Unmapped Reads (Number of Pairs)	%Mapped Reads	Multimapping Reads (Number of Pairs)	%Multimapping Reads	Uniquely Mapping Reads (Number of Pairs)	%Uniquely Mapping Reads
do22677	Brain	Cat	Cat5	60047974	3493936	94.1814	4494193	7.48434	52110764	86.7819
do22629	Brain	Cat	Cat4	48351357	2489985	94.8502	4383752	9.06645	41516637	85.8645
do22605	Brain	Cat	Cat6	51447428	2504845	95.1313	3192496	6.20536	45793636	89.0105
do22640	Liver	Cat	Cat3	63389828	2819913	95.5515	10591848	16.7091	50012758	78.8971
do22632	Liver	Cat	Cat4	97787734	2732018	97.2062	18808576	19.2341	76281611	78.0073
do22631	Liver	Cat	Cat6	104274503	5026820	95.1792	19200648	18.4136	80136321	76.8513
do22689	Muscle	Cat	Cat5	56808120	2408543	95.7602	5191616	9.13886	49258183	86.7098
do22626	Muscle	Cat	Cat3	54513241	1886868	96.5387	4314220	7.91408	48348519	88.6913
do22638	Muscle	Cat	Cat4	52869992	2101596	96.025	5266620	9.96145	45541291	86.1383
do22637	Testis	Cat	Cat4	99181786	5283122	94.6733	5298397	5.34211	88673596	89.4051
do22630	Testis	Cat	Cat5	90972067	3074571	96.6203	5833422	6.41232	82091619	90.2383
do22639	Testis	Cat	Cat6	82482288	4673156	94.3344	6394270	7.75229	71479252	86.6601
do22652	Brain	Dog	Dog6	55440946	3351850	93.9542	3265514	5.89008	48866127	88.1409
do22682	Brain	Dog	Dog7	44342132	2644911	94.0352	2255029	5.08552	39457678	88.9846
do22684	Brain	Dog	Dog8	46035053	2368429	94.8552	2619343	5.68989	41085363	89.248
do22671	Liver	Dog	Dog5	37442780	2269471	93.9388	5966952	15.9362	29214789	78.0252
do22687	Liver	Dog	Dog6	50227580	3777387	92.4795	7526617	14.985	38978242	77.6033
do22650	Liver	Dog	Dog8	48772613	4940034	89.8713	6027512	12.3584	37984414	77.8806
do26173	Muscle	Dog	Dog8	44587746	2895610	93.5058	2379069	5.3357	39355885	88.2661
do22643	Muscle	Dog	Dog5	48687887	2776160	94.298	2320789	4.76667	43616644	89.5842
do22633	Muscle	Dog	Dog7	44769510	2848336	93.6378	3266425	7.29609	38706966	86.4583
do26151	Testis	Dog	Dog6	88071958	5287517	93.9964	4484012	5.0913	78365814	88.9793
do22668	Testis	Dog	Dog7	76285836	4952738	93.5077	3929741	5.15134	67463125	88.4347
do22670	Testis	Dog	Dog8	65263347	4011111	93.854	3241869	4.96737	58058178	88.9599
do26420	Brain	Horse	Horse1	69611716	5432711	92.1957	5835903	8.38351	58449187	83.9646
do26415	Brain	Horse	Horse3	67624140	5575302	91.7555	6271318	9.27379	55887638	82.6445
do26413	Brain	Horse	Horse4	77947057	5875858	92.4617	9814980	12.5919	62381328	80.0304
do22686	Liver	Horse	Horse1	41012536	1734660	95.7704	3773890	9.2018	35527222	86.6253
do22665	Liver	Horse	Horse3	44788682	1851998	95.865	4310669	9.62446	38639359	86.2704
do22647	Liver	Horse	Horse4	52804029	2197556	95.8383	5234557	9.91318	45383105	85.9463
do26155	Muscle	Horse	Horse2	40106977	3344670	91.6606	2286660	5.7014	34501263	86.0231
do22691	Muscle	Horse	Horse3	49783957	2426753	95.1254	2503104	5.02793	44969462	90.3292
do22676	Muscle	Horse	Horse4	45520448	2241392	95.0761	1962803	4.31191	41347420	90.8326
do22679	Testis	Horse	Horse1	93419479	5027689	94.6182	6809452	7.28911	81648365	87.3997
do22660	Testis	Horse	Horse2	114134515	6125396	94.6332	7851745	6.87938	100208472	87.7986
do22609	Testis	Horse	Horse3	229912127	11342065	95.0668	26421874	11.4922	192289112	83.6359
do26418	Brain	Macaque	Dean	85865652	7919854	90.7765	3425880	3.98981	74708718	87.0065
do26426	Brain	Macaque	Jeremy	81096050	6398011	92.1106	2942948	3.62897	71991643	88.7733
do26423	Brain	Macaque	Simo	55859128	3487586	93.7565	2888023	5.17019	49604114	88.8022
do26171	Liver	Macaque	Dean	212137566	5487641	97.4132	8239902	3.88423	198473691	93.559
do22656	Liver	Macaque	Macaque1	53142097	2518341	95.2611	2872286	5.40492	47798076	89.9439
do26414	Liver	Macaque	Simo	79755189	3239974	95.9376	4370655	5.48009	72190447	90.515
do26165	Muscle	Macaque	Dean	32462720	1354260	95.8283	1263269	3.89145	29874038	92.0257
do22674	Muscle	Macaque	Jeremy	49163894	2221827	95.4808	2646010	5.38202	44313557	90.1344
do26174	Muscle	Macaque	Simo	43767561	1896714	95.6664	2182627	4.98686	39725526	90.7648
do26161	Testis	Macaque	Dean	73757026	4103580	94.4364	2459441	3.33452	67286907	91.2278
do26157	Testis	Macaque	Jermey	79070151	3130866	96.0404	3490897	4.41494	72477205	91.6619
do22664	Testis	Macaque	Simo	89992250	4951385	94.498	3037994	3.37584	82093497	91.2229
do26152	Brain	Marmoset	Marmo10	50708924	3766852	92.5716	2074321	4.09064	44910824	88.5659
do26150	Brain	Marmoset	Marmo13	117731536	10429765	91.1411	5572702	4.7334	101853719	86.5135
do22615	Brain	Marmoset	Marmo11	35681177	2108647	94.0903	1327699	3.72101	32255036	90.3979
do22685	Liver	Marmoset	Marmo4	58575570	7978171	86.3797	3050082	5.20709	47588087	81.2422
do22680	Liver	Marmoset	Marmo5	55719496	7433801	86.6585	2336036	4.19249	45995163	82.5477
do22645	Liver	Marmoset	Marmo9	121835570	16585486	86.387	5085986	4.17447	100274956	82.3035
do26154	Muscle	Marmoset	Marmo10	37568011	4918123	86.9087	2302514	6.12892	30372610	80.847
do22678	Muscle	Marmoset	Marmo5	42155311	3744770	91.1167	1367489	3.24393	37080500	87.9616
do22613	Muscle	Marmoset	Marmo11	49425780	4409117	91.0793	1947867	3.94099	43094968	87.1913
do22672	Testis	Marmoset	Marmo10	109554331	9822089	91.0345	9565660	8.73143	90196993	82.3308
do22653	Testis	Marmoset	Marmo4	83722008	5959721	92.8815	2381454	2.84448	75451583	90.1216
do22636	Testis	Marmoset	Marmo6	93120771	7166358	92.3042	2838961	3.04869	83189578	89.3351
do26178	Brain	Mouse	3504	46599505	4989111	89.2936	3820958	8.19957	37801306	81.1195
do22662	Brain	Mouse	3505	57241326	4448600	92.2283	3191785	5.57602	49660691	86.7567
do22623	Brain	Mouse	3506	32980624	2343938	92.893	1781047	5.40028	28885628	87.5836
do26179	Liver	Mouse	3507	64618300	14067529	78.2298	5614968	8.68944	44966946	69.5886
do26164	Liver	Mouse	CRI04	76973394	13084707	83.001	8092511	10.5134	55834407	72.5373
do22673	Liver	Mouse	CRI05	69035130	7567965	89.0375	7222384	10.4619	54286004	78.6353
do22610	Muscle	Mouse	3511	35416270	2126895	93.9946	3384130	9.5553	29924680	84.4942
do26180	Muscle	Mouse	3513	44875801	2911040	93.5131	4209617	9.38059	37764454	84.1533
do26149	Muscle	Mouse	3515	60591223	8707653	85.6289	7830114	12.9229	44120564	72.8168
do22603	Testis	Mouse	3505	83780993	4672840	94.4226	4580121	5.46678	74587795	89.0271
do22648	Testis	Mouse	3507	71374176	4239510	94.0602	3835618	5.37396	63351729	88.76
do26177	Testis	Mouse	3511	79513572	7870482	90.1017	4621221	5.81186	67098098	84.3857
do26416	Brain	Opossum	Opo17	128880535	13904540	89.2113	53054968	41.166	62217487	48.2753
do26417	Brain	Opossum	Opo25	114361910	11868752	89.6218	61980579	54.1969	40838493	35.7099
do22614	Brain	Opossum	Opo24	117130413	13122105	88.797	64263217	54.8647	39908781	34.0721
do22655	Liver	Opossum	Opo23	52492772	4392728	91.6317	8836704	16.8341	39302043	74.8713
do22622	Liver	Opossum	Opo15	53399113	4425167	91.713	12702651	23.7881	36300452	67.9795
do22624	Liver	Opossum	Opo17	40860876	3137738	92.3209	7300846	17.8676	30444243	74.5071
do22663	Muscle	Opossum	Opo14	56504334	10230751	81.8939	6987150	12.3657	39335680	69.6153
do22646	Muscle	Opossum	Opo15	62020561	10678917	82.7817	10103981	16.2913	41271750	66.5453
do26156	Muscle	Opossum	Opo17	66961705	11513891	82.8053	11381570	16.9971	44105629	65.8669
do22606	Testis	Opossum	Opo14	89100758	6732945	92.4434	6244034	7.00783	76180292	85.499
do22597	Testis	Opossum	Opo17	70922151	5529151	92.2039	4808096	6.7794	60604531	85.4522
do22600	Testis	Opossum	Opo23	79859890	6349415	92.0493	5752695	7.20348	67804318	84.9041
do26424	Brain	Pig	Pig4	151488120	9283839	93.8716	47776222	31.5379	94892944	62.6405
do26431	Brain	Pig	Pig5	209730765	28419937	86.4493	82461143	39.3176	100409136	47.8753
do22616	Brain	Pig	Pig6	82970105	5313168	93.5963	14631353	17.6345	63163113	76.1276
do22627	Liver	Pig	Pig4	56129943	2367964	95.7813	6960778	12.4012	46860956	83.4866
do22620	Liver	Pig	Pig5	45302062	2064939	95.4418	6031768	13.3146	37258749	82.2452
do22644	Liver	Pig	Pig6	53558557	2383905	95.549	10221728	19.0851	41009782	76.57
do26160	Muscle	Pig	Pig4	69929075	2670347	96.1813	6331144	9.05366	60979808	87.2024
do22675	Muscle	Pig	Pig5	72936610	3188301	95.6287	7261798	9.95631	62545999	85.7539
do22641	Muscle	Pig	Pig6	39416490	2681818	93.1962	2486266	6.30768	34282256	86.9744
do22661	Testis	Pig	Pig4	106395911	6556121	93.838	14877987	13.9836	85070503	79.9566
do26421	Testis	Pig	Pig6	125968745	10811854	91.417	14605102	11.5942	100856293	80.0645
do22602	Testis	Pig	Pig5	104914037	4953330	95.2787	21695291	20.6791	78409133	74.7366
do26166	Brain	Rabbit	Rabbit4	64299540	5232777	91.8619	5501174	8.55554	53624933	83.3986
do22666	Brain	Rabbit	Rabbit7	56791994	4958343	91.2693	3985494	7.0177	47914139	84.3678
do22607	Brain	Rabbit	Rabbit9	54877675	3967433	92.7704	3734943	6.80594	47240717	86.0837
do22657	Liver	Rabbit	Rabbit5	53315022	3430029	93.5665	8278188	15.5269	41663756	78.1464
do22654	Liver	Rabbit	Rabbit6	58690780	3818476	93.4939	9729173	16.577	45196900	77.0085
do22621	Liver	Rabbit	Rabbit4	57152784	2967016	94.8086	10719862	18.7565	43514493	76.1371
do22669	Muscle	Rabbit	Rabbit6	41028700	2695758	93.4296	4024145	9.80812	34341918	83.7022
do22688	Muscle	Rabbit	Rabbit7	70287991	4181512	94.0509	5806261	8.26067	60350740	85.8621
do22692	Muscle	Rabbit	Rabbit8	52241292	3573231	93.1601	4567746	8.74355	44147578	84.5071
do22683	Testis	Rabbit	Rabbit4	108512375	9718355	91.044	7864283	7.24736	91018337	83.8783
do22681	Testis	Rabbit	Rabbit5	105929185	8767438	91.7233	7697213	7.26638	89572276	84.5586
do22690	Testis	Rabbit	Rabbit7	126502939	10829542	91.4393	9538189	7.5399	106271385	84.007
do22658	Brain	Rat	Rat14	43308383	2847224	93.4257	4057596	9.36908	36448858	84.1612
do22611	Brain	Rat	Rat15	43531984	2633185	93.9511	4520046	10.3833	36421003	83.6649
do22608	Brain	Rat	Rat16	43515317	2615772	93.9888	5118990	11.7637	35835333	82.3511
do26159	Liver	Rat	Rat13	65854256	2875030	95.6343	14921308	22.6581	48100092	73.0402
do26419	Liver	Rat	Rat14	55478066	5283300	90.4768	10303574	18.5723	40022047	72.1403
do22617	Liver	Rat	Rat11	85774413	3334966	96.1119	22752285	26.5257	59743301	69.6517
do26158	Muscle	Rat	Rat15	58340849	2667807	95.4272	6074970	10.4129	49636724	85.0806
do22599	Muscle	Rat	Rat14	70838523	2928044	95.8666	8653782	12.2162	59301748	83.714
do22601	Muscle	Rat	Rat16	43017475	1965267	95.4315	3769121	8.76184	37311182	86.7349
do22659	Testis	Rat	Rat15	73640201	4346987	94.097	8418708	11.4322	60933410	82.7448
do22604	Testis	Rat	Rat12	111403037	5539571	95.0275	14312615	12.8476	91626246	82.2475
do22598	Testis	Rat	Rat15	86905049	4449365	94.8802	9463517	10.8895	73059231	84.0679
